# Unique roles of vaginal *Megasphaera* phylotypes in reproductive health

**DOI:** 10.1101/2020.08.18.246819

**Authors:** Abigail L. Glascock, Nicole R. Jimenez, Sam Boundy, Vishal N. Koparde, J. Paul Brooks, David J. Edwards, Jerome F. Strauss, Kimberly K. Jefferson, Myrna G. Serrano, Gregory A. Buck, Vaginal Microbiome Consortium, Jennifer M. Fettweis

## Abstract

The composition of the human vaginal microbiome has been extensively studied and is known to influence reproductive health. However, the functional roles of individual taxa and their contributions to negative health outcomes have yet to be well characterized. Here, we examine two vaginal bacterial taxa grouped within the genus *Megasphaera* that have been previously associated with bacterial vaginosis (BV) and pregnancy complications. Phylogenetic analyses support the classification of these taxa as two distinct species. These two phylotypes, *Megasphaera* phylotype 1 (MP1) and *Megasphaera* phylotype 2 (MP2), differ in genomic structure and metabolic potential, suggestive of differential roles within the vaginal environment. Further, these vaginal taxa show evidence of genome reduction and changes in DNA base composition, which may be common features of host dependence and/or adaptation to the vaginal environment. In a cohort of 3,870 women, we observed that MP1 has a stronger positive association with bacterial vaginosis whereas MP2 was positively associated with trichomoniasis. MP1, in contrast to MP2 and other common BV-associated organisms, was not significantly excluded in pregnancy. In a cohort of 52 pregnant women, MP1 was both present and transcriptionally active in 75.4% of vaginal samples. Conversely, MP2 was largely absent in the pregnant cohort. This study provides insight into the evolutionary history, genomic potential and predicted functional role of two clinically relevant vaginal microbial taxa.

---

The vaginal microbiome is an important determinant of women’s reproductive health, pregnancy outcomes and neonatal health^1–6^. Optimal vaginal microbial health is typically characterized by dominance of one or more lactic-acid producing species of the genus *Lactobacillus* that function to lower the pH and prohibit the growth of other organisms^7^. A vaginal microbiome depleted of protective vaginal lactobacilli and enriched in diverse anaerobic species is often clinically diagnosed as bacterial vaginosis (BV). BV is the most common vaginal condition worldwide, affecting an estimated 27% of women in North America^8^. This condition has been associated with an increased risk of acquiring sexually transmitted infections (STIs) as well as pregnancy complications including spontaneous preterm birth^9–12^. While associations of vaginal microbial taxa with reproductive health conditions such as BV are well established, the pathophysiological significance of these taxa remains largely unknown. Developing a more comprehensive understanding of how individual taxa contribute to negative health outcomes is essential for understanding the underlying biological mechanisms and for the development of effective therapeutics.

Here, we focus on two vaginal anaerobic taxa, *Megasphaera* phylotype 1 (MP1) and *Megasphaera* phylotype 2 (MP2) and their roles in reproductive health and disease. Both MP1 and MP2 have been previously associated with bacterial vaginosis across multiple cohorts^3, 13–15^. Due to its high specificity for the condition, MP1 has been used in combination with other taxa for molecular diagnosis of BV^14, 16^. MP2 was described by Martin *et al.* to be more prevalent in samples collected from women with trichomoniasis, suggesting the potential for divergent roles of these vaginal *Megasphaera* in disease states^17^. *Megasphaera* species have also been linked to an increased risk for HIV acquisition^18, 19^. Given that MP1 and MP2 have been observed in the urogenital tracts of adolescent males and heterosexual couples, it seems likely that these bacteria can be sexually transmitted^20, 21^.

Vaginal carriage of *Megasphaera* is strongly associated with BV, and pregnant women with BV have an elevated risk for spontaneous preterm birth^22^. The outcomes across antibiotic intervention studies for prevention of preterm birth have been inconsistent, which may be attributed in part to the significant heterogeneity in study design and the choice and timing of therapeutic intervention^22^. It is now clear that there are different subtypes of BV that can be stratified using molecular approaches, and some subtypes of BV may be more tightly linked to preterm birth than others. Even though BV has long been linked to elevated risk for preterm birth, more recent vaginal microbiome studies have identified higher MP1 carriage in women who go on to deliver preterm^12, 23–25^. Interestingly, Mitchell *et al.* observed MP1 in samples collected from the upper genital tract of women undergoing hysterectomy^26^, suggesting that MP1 may be capable of ascending from the vaginal environment into the upper genital tract. Together, these observations suggest that MP1 can colonize the vaginal environment, ascend into the upper genital tract and potentially contribute to PPROM and/or spontaneous preterm birth.

In the current study, we use several approaches to delineate the roles of MP1 and MP2 in reproductive health. These include phylogenetic analyses that probe the evolutionary history of these organisms, genomic characterization that permits assessment of their metabolic potential, and a study to define their individual associations with demographic and clinical measures.
