## Supplementary Table 2 for "Unique roles of vaginal *Megasphaera* phylotypes in reproductive health"

### Sheet: Sheet1
Percentage of Conserved Proteins (POCP) Matrix	Megasphaera phylotype 1 (MP1) strain 28L	Megasphaera phylotype 1 (MP1) strain UPII 199-6	Megasphaera phylotype 1 (MP1) strain OTU70	Megasphaera phylotype 2 (MP2) strain UPII 135-E	Megasphaera phylotype 2 (MP2) strain M2-4	Megasphaera phylotype 2 (MP2) strain M2-8	Megasphaera elsdenii	Megasphaera elsdenii strain DSM20460	Megasphaera elsdenii strain T81	Megasphaera sp. strain BL7	Megasphaera sp. strain NM10	Megasphaera massiliensis	Megasphaera micronuciformis	Megasphaera sp. strain BV3C16-1	Anaeroglobus geminatus
Megasphaera phylotype 1 (MP1) strain 28L	100	88.71	89.5	73.21	70.78	73.41	53.11	50.92	50.16	47.9	49.22	46.55	50.5	50.24	48.11
Megasphaera phylotype 1 (MP1) strain UPII 199-6	88.71	100	91.77	73.27	71.46	72.61	54.83	52.56	51.12	49.31	50.66	48.16	52	52.02	49.88
Megasphaera phylotype 1 (MP1) strain OTU70	89.5	91.77	100	73.9	72.3	73.03	54.85	52.61	51.32	49.32	50.7	48.11	52.01	51.9	49.53
Megasphaera phylotype 2 (MP2) strain UPII 135-E	73.21	73.27	73.9	100	86.91	88.54	52.57	50.48	49.39	47.21	48.42	46.51	50.55	49.68	48.05
Megasphaera phylotype 2 (MP2) strain M2-4	70.78	71.46	72.3	86.91	100	88.16	51.56	49.62	48.68	46.32	47.42	45.66	49.15	49.08	47.01
Megasphaera phylotype 2 (MP2) strain M2-8	73.41	72.61	73.03	88.54	88.16	100	53	50.56	49.59	46.94	48.12	46.17	50.08	49.1	48
Megasphaera elsdenii	53.11	54.83	54.85	52.57	51.56	53	100	87.38	84.25	78.82	81.12	69.73	55.44	59.87	54.91
Megasphaera elsdenii strain DSM20460	50.92	52.56	52.61	50.48	49.62	50.56	87.38	100	85.14	78.93	80.98	68.57	52.66	58.02	52.52
Megasphaera elsdenii strain T81	50.16	51.12	51.32	49.39	48.68	49.59	84.25	85.14	100	77.55	79.19	68.34	51.4	56.35	50.91
Megasphaera sp. strain BL7	47.9	49.31	49.32	47.21	46.32	46.94	78.82	78.93	77.55	100	95.68	68.4	49.47	56.61	49.06
Megasphaera sp. strain NM10	49.22	50.66	50.7	48.42	47.42	48.12	81.12	80.98	79.19	95.68	100	69.76	51.26	58.13	50.54
Megasphaera massiliensis	46.55	48.16	48.11	46.51	45.66	46.17	69.73	68.57	68.34	68.4	69.76	100	49.41	55.69	48.99
Megasphaera micronuciformis	50.5	52	52.01	50.55	49.15	50.08	55.44	52.66	51.41	49.47	51.26	49.41	100	58.71	71.73
Megasphaera sp. strain BV3C16-1	50.24	52.02	51.9	49.68	49.08	49.1	59.87	58.02	56.35	56.61	58.13	55.69	58.71	100	57.52
Anaeroglobus geminatus	48.11	49.88	49.53	48.05	47.01	48	54.91	52.52	50.91	49.06	50.54	48.99	71.73	57.52	100
