## Supplementary Table 4 for "Unique roles of vaginal *Megasphaera* phylotypes in reproductive health"

### Sheet: Sheet1
16S Similarity Matrix	Megasphaera phylotype 1 (MP1) strain 28L	Megasphaera phylotype 1 (MP1) strain UPII 199-6	Megasphaera phylotype 1 (MP1) strain M1-70	Megasphaera phylotype 2 (MP2) strain UPII 135-E	Megasphaera phylotype 2 (MP2) strain M2-4	Megasphaera phylotype 2 (MP2) strain M2-8	Megasphaera elsdenii	Megasphaera elsdenii strain DSM20460	Megasphaera elsdenii strain T81	Megasphaera massiliensis	Megasphaera micronuciformis	Megasphaera sp. strain BL7	Megasphaera sp. strain NM10	Megasphaera sp. strain BV3C16-1	Anaeroglobus geminatus
Megasphaera phylotype 1 (MP1) strain 28L	1	0.999358	0.999358	0.962749	0.962749	0.962749	0.935298	0.936579	0.930739	0.932331	0.933677	0.923352	0.945968	0.933333	0.912188
Megasphaera phylotype 1 (MP1) strain UPII 199-6	0.999358	1	1	0.963368	0.963368	0.963368	0.935897	0.937179	0.931353	0.932331	0.933677	0.924014	0.946731	0.933291	0.912879
Megasphaera phylotype 1 (MP1) strain M1-70	0.999358	1	1	0.963368	0.963368	0.963368	0.935897	0.937179	0.931353	0.931694	0.933677	0.924014	0.946731	0.933291	0.912879
Megasphaera phylotype 2 (MP2) strain UPII 135-E	0.962749	0.963368	0.963368	1	0.998715	1	0.937701	0.938343	0.933201	0.935065	0.940645	0.925448	0.946688	0.924807	0.914894
Megasphaera phylotype 2 (MP2) strain M2-4	0.962749	0.963368	0.963368	0.998715	1	0.998715	0.937701	0.938985	0.933201	0.935748	0.940645	0.926165	0.946688	0.92545	0.914894
Megasphaera phylotype 2 (MP2) strain M2-8	0.962749	0.963368	0.963368	1	0.998715	1	0.937701	0.938343	0.933201	0.935065	0.940645	0.925448	0.946688	0.924807	0.914894
Megasphaera elsdenii	0.935298	0.935897	0.935897	0.938343	0.937701	0.937701	1	0.994849	0.994032	0.961591	0.940039	0.98059	0.986268	0.935733	0.918429
Megasphaera elsdenii strain DSM20460	0.936579	0.937179	0.937179	0.938343	0.938985	0.938343	0.994849	1	0.992706	0.964997	0.938749	0.980576	0.980614	0.937018	0.916163
Megasphaera elsdenii strain T81	0.930739	0.931353	0.931353	0.933201	0.933201	0.933201	0.994032	0.992706	1	0.95966	0.93461	0.974138	0.979883	0.933819	0.913208
Megasphaera massiliensis	0.931694	0.932331	0.932331	0.935065	0.935748	0.935065	0.961591	0.964997	0.95966	1	0.938144	0.959846	0.966074	0.939208	0.929766
Megasphaera micronuciformis	0.933076	0.933677	0.933677	0.940645	0.940645	0.940645	0.940039	0.938749	0.93461	0.938144	1	0.93133	0.956946	0.950968	0.930956
Megasphaera sp. strain BL7	0.923352	0.924014	0.924014	0.925448	0.926165	0.925448	0.98059	0.980576	0.974138	0.959846	0.93133	1	0.991636	0.930565	0.915973
Megasphaera sp. strain NM10	0.945968	0.946731	0.946731	0.946688	0.946688	0.94588	0.986268	0.980614	0.979883	0.966074	0.956946	0.991636	1	0.956452	0.928072
Megasphaera sp. strain BV3C16-1	0.933333	0.933291	0.933291	0.924807	0.92545	0.924807	0.935733	0.937018	0.933819	0.939208	0.950968	0.930565	0.956452	1	0.913571
Anaeroglobus geminatus	0.912188	0.912879	0.912879	0.914894	0.914894	0.914894	0.918429	0.916163	0.913208	0.929766	0.930956	0.915973	0.928072	0.913571	1
