## Supplementary Table 5 for "Unique roles of vaginal *Megasphaera* phylotypes in reproductive health"

### Sheet: Sheet1
Average Nucleotide Identity Matrix	Megasphaera phylotype 1 (MP1) strain 28L	Megasphaera phylotype 1 (MP1) strain UPII 199-6	Megasphaera phylotype 1 (MP1) strain M1-70	Megasphaera phylotype 2 (MP2) strain UPII 135-E	Megasphaera phylotype 2 (MP2) strain M2-4	Megasphaera phylotype 2 (MP2) strain M2-8	Megasphaera elsdenii	Megasphaera elsdenii strain DSM20460	Megasphaera elsdenii strain T81	Megasphaera sp. strain BL7	Megasphaera sp. strain NM10	Megasphaera massiliensis	Megasphaera sp. strain BV3C16-1	Megasphaera micronuciformis	Anaeroglobus geminatus
Megasphaera phylotype 1 (MP1) strain 28L	100	99.1	98.8	73.4	73	72.9	68.2	68.2	68	68.1	68.1	68.2	68.7	68.1	67.7
Megasphaera phylotype 1 (MP1) strain UPII 199-6	99	100	98.7	73	72.6	72.6	68.4	68.4	68.2	68.2	68.2	68.3	68.5	68.2	67.7
Megasphaera phylotype 1 (MP1) strain M1-70	98.8	98.7	100	73.3	73.1	73.5	68.5	68.5	68.1	68.5	68.5	68.3	68.7	68.4	67.9
Megasphaera phylotype 2 (MP2) strain UPII 135-E	73.5	72.9	73.2	100	98.5	98.6	66.3	66.4	66.2	66.4	66.4	66.6	66.7	67	66.2
Megasphaera phylotype 2 (MP2) strain M2-4	72.9	72.3	72.8	98.5	100	98.5	66.2	66.2	66	66.1	66.2	66.3	66.7	66.7	66.1
Megasphaera phylotype 2 (MP2) strain M2-8	73	72.6	72.8	98.9	98.6	100	66.2	66.2	66	66.1	66.1	66.5	66.7	66.9	66
Megasphaera elsdenii	68.7	68.7	68.7	66.8	66.8	66.8	100	98.2	98	90.7	90.7	80.7	71.1	68.9	70.1
Megasphaera elsdenii strain DSM20460	68.9	68.9	68.9	67.1	67.1	67.1	98.2	100	98.1	90.4	90.4	80.5	71.3	69.1	70
Megasphaera elsdenii strain T81	68	67.9	67.9	65.9	65.9	65.8	98	98.1	100	90.5	90.5	80.1	70.6	68.3	69.6
Megasphaera sp. strain BL7	68.3	68.2	68.2	66.3	66.3	66.3	90.6	90.5	90.6	100	99.9	80.3	70.8	68.6	69.7
Megasphaera sp. strain NM10	68.1	68.1	68.1	66.2	66.2	66.2	90.7	90.5	90.6	99.9	100	80.1	70.7	68.5	69.7
Megasphaera massiliensis	68.2	68.2	68.2	66.4	66.4	66.4	80.5	80.3	80.2	80.3	80.3	100	70.6	68.5	69.2
Megasphaera sp. strain BV3C16-1	68.6	68.5	68.5	66.8	66.6	66.7	71	70.9	70.9	70.7	70.8	70.8	100	68.8	69.7
Megasphaera micronuciformis	68.1	68.1	68	66.9	67	66.9	68.5	68.5	68.4	68.4	68.4	68.6	68.8	100	72.4
Anaeroglobus geminatus	67.6	67.7	67.7	66	65.9	65.9	69.6	69.5	69.5	69.7	69.7	69.3	69.7	72.4	100
