## Supplementary Table 6 for "Unique roles of vaginal *Megasphaera* phylotypes in reproductive health"

### Sheet: Sheet1
Gene Detected	Category	Megasphaera elsdenii strain 25-40	Megasphaera elsdenii strain DSM20460	Megasphaera elsdenii strain T81	Megasphaera sp. strain NM10	Megasphaera sp. strain BL7	Megasphaera massiliensis	Megasphaera micronuciformis	Anaeroglobus geminatus	Megasphaera sp. strain BV3C16-1	Megasphaera phylotype 1 (MP1) strain 28L	Megasphaera phylotype 1 (MP1) strain UPII 199-6	Megasphaera phylotype 1 (MP1) strain M1-70	Megasphaera phylotype 2 (MP2) strain UPII 135-E	Megasphaera phylotype 2 (MP2) strain M2-4	Megasphaera phylotype 2 (MP2) strain M2-8
Lost from MP1 and MP2
Multidrug resistance transporter, Bcr/CflA family	Virulence, Disease and Defense	X	X	X	X	X		X	X	X
Vancomycin B-type resistance protein VanW	Virulence, Disease and Defense	X	X	X	X	X	X		X	X
Superoxide reductase (EC 1.15.1.2)	Stress Response	X	X	X	X	X	X	X	X	X
Ribonuclease HI (EC 3.1.26.4)	RNA Metabolism	X	X	X	X	X	X
Rrf2 family transcriptional regulator, group III	RNA Metabolism	X	X	X	X	X	X
Transcription accessory protein (S1 RNA-binding domain)	RNA Metabolism	X	X	X	X	X	X	X	X	X
Selenide, water dikinase (EC 2.7.9.3)	RNA Metabolism	X	X	X	X	X	X	X	X
Ribonuclease Z (EC 3.1.26.11)	RNA Metabolism	X	X	X	X	X	X
Adenylylsulfate reductase alpha-subunit (EC 1.8.99.2)	Respiration	X	X	X	X	X	X
Adenylylsulfate reductase beta-subunit (EC 1.8.99.2)	Respiration	X	X	X	X	X	X
Anaerobic dehydrogenases, typically selenocysteine-containing	Respiration	X	X	X	X	X	X
Anaerobic sulfite reductase subunit A	Respiration	X	X	X	X	X	X
Anaerobic sulfite reductase subunit B	Respiration	X	X	X	X	X	X
Anaerobic sulfite reductase subunit C (EC 1.8.1.-)	Respiration	X	X	X	X	X	X
Formate dehydrogenase H (EC 1.2.1.2)	Respiration	X	X	X	X	X	X	X	X
Formate dehydrogenase chain D (EC 1.2.1.2)	Respiration	X	X	X	X	X	X	X	X
Muramoyltetrapeptide carboxypeptidase (EC 3.4.17.13)	Protein Metabolism	X	X	X	X	X	X	X	X	X
Chaperone protein HtpG	Protein Metabolism	X	X	X	X	X	X	X	X	X
L-seryl-tRNA(Sec) selenium transferase (EC 2.9.1.1)	Protein Metabolism	X	X	X	X	X	X	X	X
Selenocysteine-specific translation elongation factor	Protein Metabolism	X	X	X	X	X	X	X	X
tRNA proofreading protein STM4549	Protein Metabolism	X	X	X	X	X	X		X	X
Large-conductance mechanosensitive channel	Potassium Metabolism	X	X	X	X	X	X	X	X	X
Alkaline phosphatase (EC 3.1.3.1)	Phosphorus Metabolism	X	X	X	X	X	X
Dihydropyrimidinase (EC 3.5.2.2)	Nucleosides & Nucleotides	X	X	X	X	X	X
Mutator mutT protein (7,8-dihydro-8-oxoguanine-triphosphatase) (EC 3.6.1.-)	Nucleosides & Nucelotides	X	X	X	X	X	X
NADH pyrophosphatase (EC 3.6.1.22)	Nucleosides & Nucelotides	X	X	X	X	X	X	X		X
Possible hypoxanthine oxidase XdhD (EC 1.-.-.-)	Nucelosides & Nucleotides	X	X	X	X	X	X
Xanthine and CO dehydrogenases maturation factor, XdhC/CoxF family	Nucelosides & Nucleotides	X	X	X	X	X	X
Xanthine dehydrogenase iron-sulfur subunit (EC 1.17.1.4)	Nucelosides & Nucleotides	X	X	X	X	X	X
Xanthine dehydrogense, FAD-binding subunit (EC 1.17.1.4)	Nucelosides & Nucleotides	X	X	X	X	X	X
Xanthine dehydrogenase, molybdenum binding subunit (EC 1.17.1.4)	Nucelosides & Nucleotides	X	X	X	X	X	X
Xanthine permease	Nucelosides & Nucleotides	X	X	X	X	X	X
Ribonucleotide reductase of class II (coenzyme B12-dependent) (EC 1.17.4.1)	Nucelosides & Nucleotides	X	X	X	X	X	X			X
Ammonium transporter	Nitrogen Metabolism	X	X	X	X	X	X			X
Nitrogen regulatory protein P-II	Nitrogen Metabolism	X	X	X	X	X	X			X
Ferredoxin 3 fused to uncharacterized domain	Nitrogen Metabolism	X	X	X	X	X	X		X	X
Nitric oxide-dependent regulator DnrN or NorA	Nitrogen Metabolism	X	X	X	X	X		X		X
Muconate cycloisomerase (EC 5.5.1.1)	Miscellaneous	X	X	X	X	X	X			X
Substrate-specific component NikM of nickel ECF transporter	Membrane Transport	X	X	X	X	X	X		X	X
Substrate-specific component ThiW of predicted thiazole ECF transporter	Membrane Transport	X	X	X	X	X	X	X	X	X
Transmembrane component NikQ of energizing module of nickel ECF transporter	Membrane Transport	X	X	X	X	X	X		X	X
Deoxyribonuclease TatD	Membrane Transport	X	X	X	X	X	X
Aldehyde dehydrogenase (EC 1.2.1.3)	Fatty acids, Lipids and Isoprenoids	X	X	X	X	X	X	X	X	X
Glycerate kinase (EC 2.7.1.31)	Fatty acids, Lipids and Isoprenoids	X	X	X	X	X	X			X
Glycerol-3-phosphate dehydrogenase (EC 1.1.5.3)	Fatty acids, Lipids and Isoprenoids	X	X	X	X	X	X	X	X	X
Glycerol-3-phosphate dehydrogenase [NAD(P)+] (EC 1.1.1.94)	Fatty acids, Lipids and Isoprenoids	X	X	X	X	X	X	X	X	X
Endonuclease IV (EC 3.1.21.2)	DNA Metabolism	X	X	X	X	X	X			X
Uracil-DNA glycosylase, family 4	DNA Metabolism	X	X	X	X	X	X	X	X	X
Threonine kinase in B12 biosynthesis	Cofactors, Vitamins, Prosthetic Groups, Pigments	X	X	X	X	X	X	X	X	X
Glutamate-1-semialdehyde aminotransferase (EC 5.4.3.8)	Cofactors, Vitamins, Prosthetic Groups, Pigments	X	X	X	X	X	X
Glutamyl-tRNA reductase (EC 1.2.1.70)	Cofactors, Vitamins, Prosthetic Groups, Pigments	X	X	X	X	X	X
Porphobilinogen deaminase (EC 2.5.1.61)	Cofactors, Vitamins, Prosthetic Groups, Pigments	X	X	X	X	X	X			X
Porphobilinogen synthase (EC 4.2.1.24)	Cofactors, Vitamins, Prosthetic Groups, Pigments	X	X	X	X	X	X			X
Precorrin-2 oxidase (EC 1.3.1.76)	Cofactors, Vitamins, Prosthetic Groups, Pigments	X	X	X	X	X	X			X
Uroporphyrinogen-III methyltransferase (EC 2.1.1.107)	Cofactors, Vitamins, Prosthetic Groups, Pigments	X	X	X	X	X	X			X
Uroporphyrinogen-III synthase (EC 4.2.1.75)	Cofactors, Vitamins, Prosthetic Groups, Pigments	X	X	X	X	X	X			X
DNA-binding domain of ModE	Cofactors, Vitamins, Prosthetic Groups, Pigments	X	X	X	X	X	X
Molybdenum ABC transporter, periplasmic molybdenum-binding protein ModA (TC 3.A.1.8.1)	Cofactors, Vitamins, Prosthetic Groups, Pigments	X	X	X	X	X	X	X
Molybdenum cofactor biosynthesis protein MoaA	Cofactors, Vitamins, Prosthetic Groups, Pigments	X	X	X	X	X	X	X
Molybdenum cofactor biosynthesis protein MoaC	Cofactors, Vitamins, Prosthetic Groups, Pigments	X	X	X	X	X	X	X
Molybdenum transport system permease protein ModB (TC 3.A.1.8.1)	Cofactors, Vitamins, Prosthetic Groups, Pigments	X	X	X	X	X	X	X
Molybdopterin biosynthesis protein MoeA	Cofactors, Vitamins, Prosthetic Groups, Pigments	X	X	X	X	X	X	X
Molybdopterin-guanine dinucleotide biosynthesis protein MobA	Cofactors, Vitamins, Prosthetic Groups, Pigments	X	X	X	X	X	X	X
dTDP-4-dehydrorhamnose 3,5-epimerase (EC 5.1.3.13)	Cell Wall & Capsule	X	X	X	X	X	X	X		X
dTDP-4-dehydrorhamnose reductase (EC 1.1.1.133)	Cell Wall & Capsule	X	X	X	X	X	X			X
dTDP-glucose 4,6-dehydratase (EC 4.2.1.46)	Cell Wall & Capsule	X	X	X	X	X	X	X		X
Glucose-1-phosphate thymidylyltransferase (EC 2.7.7.24)	Cell Wall & Capsule	X	X	X	X	X	X	X		X
ADP-L-glycero-D-manno-heptose-6-epimerase (EC 5.1.3.20)	Cell Wall & Capsule	X	X	X	X	X	X	X	X	X
UDP-galactopyranose mutase (EC 5.4.99.9)	Cell Wall & Capsule	X	X	X	X	X	X
L-alanine-DL-glutamate epimerase	Cell Wall & Capsule	X	X	X	X	X	X			X
N-acetylglucosamine-6-phosphate deacetylase (EC 3.5.1.25)	Cell Wall & Capsule	X	X	X	X	X	X	X	X	X
PTS system, N-acetylmuramic acid-specific IIB component (EC 2.7.1.69)	Cell Wall & Capsule	X	X	X	X	X	X	X	X	X
Regulation of D-alanyl-lipoteichoic acid biosynthesis, sensor histidine kinase	Cell Wall & Capsule	X	X	X	X	X	X	X	X	X
DHA-specific IIA component	Carbohydrates	X	X	X	X	X	X			X
Phosphoenolpyruvate-dihydroxyacetone phosphotransferase (EC 2.7.1.121), ADP-binding subunit DhaL	Carbohydrates	X	X	X	X	X	X			X
Phosphoenolpyruvate-dihydroxyacetone phosphotransferase (EC 2.7.1.121), dihydroxyacetone binding subunit DhaK	Carbohydrates	X	X	X	X	X	X			X
Phosphoenolpyruvate-dihydroxyacetone phosphotransferase (EC 2.7.1.121), subunit DhaM	Carbohydrates	X	X	X	X	X	X			X
1-phosphofructokinase (EC 2.7.1.56)	Carbohydrates	X	X	X	X	X	X	X		X
Phosphoenolpyruvate-protein phosphotransferase of PTS system (EC 2.7.3.9)	Carbohydrates	X	X	X	X	X	X	X	X	X
PTS system, fructose-specific IIA component (EC 2.7.1.69)	Carbohydrates	X	X	X	X	X	X	X		X
PTS system, fructose-specific IIB component (EC 2.7.1.69)	Carbohydrates	X	X	X	X	X	X	X		X
PTS system, fructose-specific IIC component (EC 2.7.1.69)	Carbohydrates	X	X	X	X	X	X	X		X
Transcriptional repressor of the fructose operon, DeoR family	Carbohydrates	X	X	X	X	X	X	X		X
2-hydroxy-3-oxopropionate reductase (EC 1.1.1.60)	Carbohydrates	X	X	X	X	X	X			X
1,4-alpha-glucan (glycogen) branching enzyme, GH-13-type (EC 2.4.1.18)	Carbohydrates	X	X	X	X	X	X			X
4-alpha-glucanotransferase (amylomaltase) (EC 2.4.1.25)	Carbohydrates	X	X	X	X	X	X			X
Glucose-1-phosphate adenylyltransferase (EC 2.7.7.27)	Carbohydrates	X	X	X	X	X	X			X
Glycogen biosynthesis protein GlgD, glucose-1-phosphate adenylyltransferase family	Carbohydrates	X	X	X	X	X	X			X
Glycogen phosphorylase (EC 2.4.1.1)	Carbohydrates	X	X	X	X	X	X			X
Glycogen synthase, ADP-glucose transglucosylase (EC 2.4.1.21)	Carbohydrates	X	X	X	X	X	X			X
Glucose-6-phosphate isomerase (EC 5.3.1.9)	Carbohydrates	X	X	X	X	X	X	X	X	X
Alpha-glucosidase (EC 3.2.1.20)	Carbohydrates	X	X	X	X	X	X
PTS system, maltose and glucose-specific IIB component (EC 2.7.1.69)	Carbohydrates	X	X	X	X	X	X
PTS system, maltose and glucose-specific IIC component (EC 2.7.1.69)	Carbohydrates	X	X	X	X	X	X
Hypothetical protein VC0266 (sugar utilization related)	Carbohydrates	X	X	X	X	X	X
Arginine utilization protein RocB	Amino Acids and Derivatives	X	X	X	X	X	X
Carbamate kinase (EC 2.7.2.2)	Amino Acids and Derivatives	X	X	X	X	X	X
Ornithine carbamoyltransferase (EC 2.1.3.3)	Amino Acids and Derivatives	X	X	X	X	X	X		X	X
Acetylglutamate kinase (EC 2.7.2.8)	Amino Acids and Derivatives	X	X	X	X	X	X		X	X
Acetylornithine deacetylase (EC 3.5.1.16)	Amino Acids and Derivatives	X	X	X	X	X	X			X
N-acetyl-gamma-glutamyl-phosphate reductase (EC 1.2.1.38)	Amino Acids and Derivatives	X	X	X	X	X	X		X	X
2-keto-3-deoxy-D-arabino-heptulosonate-7-phosphate synthase I alpha (EC 2.5.1.54)	Amino Acids and Derivatives	X	X	X	X	X	X
Phosphoribosylformimino-5-aminoimidazole carboxamide ribotide isomerase (EC 5.3.1.16)	Amino Acids and Derivatives	X	X	X	X	X	X		X	X
Sulfate adenylyltransferase subunit 1 (EC 2.7.7.4)	Amino Acids and Derivatives	X	X	X	X	X	X
Sulfate adenylyltransferase subunit 2 (EC 2.7.7.4)	Amino Acids and Derivatives	X	X	X	X	X	X
Sulfate and thiosulfate binding protein CysP	Amino Acids and Derivatives	X	X	X	X	X	X
Sulfate transport system permease protein CysT	Amino Acids and Derivatives	X	X	X	X	X	X
Sulfate transport system permease protein CysW	Amino Acids and Derivatives	X	X	X	X	X	X
ATP phosphoribosyltransferase (EC 2.4.2.17)	Amino Acids and Derivatives	X	X	X	X	X	X		X	X
Histidinol dehydrogenase (EC 1.1.1.23)	Amino Acids and Derivatives	X	X	X	X	X	X		X	X
Imidazole glycerol phosphate synthase amidotransferase subunit (EC 2.4.2.-)	Amino Acids and Derivatives	X	X	X	X	X	X		X	X
Imidazole glycerol phosphate synthase cyclase subunit (EC 4.1.3.-)	Amino Acids and Derivatives	X	X	X	X	X	X		X	X
Imidazoleglycerol-phosphate dehydratase (EC 4.2.1.19)	Amino Acids and Derivatives	X	X	X	X	X	X		X	X
Phosphoribosyl-AMP cyclohydrolase (EC 3.5.4.19)	Amino Acids and Derivatives	X	X	X	X	X	X		X	X
Phosphoribosyl-ATP pyrophosphatase (EC 3.6.1.31)	Amino Acids and Derivatives	X	X	X	X	X	X		X	X
L-lysine permease	Amino Acids and Derivatives	X	X	X	X	X	X		X	X
ABC transporter, periplasmic spermidine putrescine-binding protein PotD (TC 3.A.1.11.1)	Amino Acids and Derivatives	X	X	X	X	X	X
Putrescine transport ATP-binding protein PotA (TC 3.A.1.11.1)	Amino Acids and Derivatives	X	X	X	X	X	X
Spermidine Putrescine ABC transporter permease component PotB (TC 3.A.1.11.1)	Amino Acids and Derivatives	X	X	X	X	X	X
Spermidine Putrescine ABC transporter permease component PotC (TC 3.A.1.11.1)	Amino Acids and Derivatives	X	X	X	X	X	X
Specific to Oral and Vaginal Strains
Ribonuclease HIII (EC 3.1.26.4)	RNA Metabolism							X	X	X	X	X	X	X	X	X
Putative metal chaperone, involved in Zn homeostasis, GTPase of COG0523 family	Protein Metabolism							X	X	X	X	X	X	X	X	X
Cys-tRNA(Pro) deacylase YbaK	Protein Metabolism							X	X	X	X	X	X	X	X	X
Nucelotidase YfbR, HD superfamily	Nucleosides & Nucelotides							X	X	X	X	X	X	X	X	X
Adenine phosphoribosyltransferase (EC 3.1.3.5)	Nucleosides & Nucelotides							X	X	X	X	X	X	X	X	X
Hypothetical protein DUF901, similar to C-terminal domain of ribosome protection-type Tc-resistance proteins	Miscellaneous							X	X	X	X	X	X	X	X	X
Biotin synthase (EC 2.8.1.6)	Cofactors, Vitamins, Prosthetic Groups, Pigments							X	X	X	X	X	X	X	X	X
Aspartate 1-decarboxylase (EC 4.1.1.11)	Cofactors, Vitamins, Prosthetic Groups, Pigments									X	X	X	X	X	X	X
Deoxyribose-phosphate aldolase (EC 4.1.2.4)	Carbohydrates							X	X	X	X	X	X	X	X	X
Specific to MP1 and MP2
Tetracycline resistance protein TetM	Virulence, Disease and Defense										X	X	X		X	X
Tetracycline resistance protein TetO	Virulence, Disease and Defense													X
Tetracycline resistance protein TetW	Virulence, Disease and Defense												X
Mg(2+) transport ATPase, P-type (EC 3.6.3.2)	Membrane Transport										X	X	X	X	X	X
CRISPR-associated protein, Cas5e family	DNA Metabolism										X		X
CRISPR-associated protein, Cse1 family	DNA Metabolism										X		X
CRISPR-associated protein, Cse2 family	DNA Metabolism										X		X
CRISPR-associated protein, Cse3 family	DNA Metabolism										X		X
CRISPR-associated protein, Cse4 family	DNA Metabolism										X		X
CRISPR-associated protein, Csn1 family	DNA Metabolism												X	X
CRISPR-associated protein, Csn2 family	DNA Metabolism												X	X
ADA regulatory protein	DNA Metabolism										X	X	X	X	X	X
8-amino-7-oxononanoate synthase (EC 2.3.1.47)	Cofactors, Vitamins, Prosthetic Groups, Pigments										X	X	X
Pimeloyl-CoA synthase (EC 6.2.1.14)	Cofactors, Vitamins, Prosthetic Groups, Pigments										X	X	X
FIG016608: hypothetical protein in biotin operon	Cofactors, Vitamins, Prosthetic Groups, Pigments										X	X	X
Substrate-specific component RibU of riboflavin ECF transporter	Cofactors, Vitamins, Prosthetic Groups, Pigments										X	X	X	X	X	X
Acetaldehyde dehydrogenase (EC 1.2.1.10)	Carbohydrates										X	X	X	X	X	X
Phage DNA replication protein	Phages, Prophages, Transposable elements, Plasmids										X		X
Ferric siderophore transport system, periplasmic binding protein TonB	Membrane Transport, Iron Acquisition & Metabolism										X			X	X	X
Haemin uptake system outer membrane receptor	Membrane Transport, Iron Acquisition & Metabolism										X			X	X	X
YafQ toxin protein	Regulation & Cell Signaling											X	X

### Sheet: Sheet2
Gene Detected	Category	Megasphaera phylotype 1 (MP1) strain 28L	Megasphaera phylotype 1 (MP1) strain UPII 199-6	Megasphaera phylotype 1 (MP1) strain M1-70	Megasphaera phylotype 2 (MP2) strain UPII 135-E	Megasphaera phylotype 2 (MP2) strain M2-4	Megasphaera phylotype 2 (MP2) strain M2-8
MP1 only
Beta-lactamase (EC 3.5.2.6)	Virulence, Disease and Defense	X	X	X
Efflux pump Lde	Virulence, Disease and Defense	X	X	X
Tetracycline resistance protein TetW	Virulence, Disease and Defense			X
COG0613, Predicted metal-dependent phosphoesterases (PHP family)	RNA Metabolism	X	X	X
Cytidine deaminase (EC 3.5.4.5)	RNA Metabolism	X	X	X
Glycerol dehydrogenase (EC 1.1.1.6)	Respiration	X	X	X
YafQ toxin protein	Regulation & Cell Signaling		X	X
Aminopeptidase S (leu, Val, Phe, Tyr preference) (EC 3.4.11.24)	Protein Metabolism	X	X	X
D-alanyl-D-alanine carboxypeptidase (EC 3.4.16.4)	Protein Metabolism	X	X	X
ATP-dependent hsl protease ATP-binding subunit HslU	Protein Metabolism	X	X	X
ATP-dependent protease HslV (EC 3.4.25.-)	Protein Metabolism	X	X	X
Phage capsid and scaffold	Phages, Prophages, Transposable elements, Plasmids		X	X
Phage DNA replication protein	Phages, Prophages, Transposable elements, Plasmids	X		X
Oligopeptide ABC transporter, periplasmic oligopeptide-binding protein OppA (TC 3.A.1.5.1)	Membrane Transport	X	X	X
Oligopeptide transport ATP-binding protein OppF (TC 3.A.1.5.1)	Membrane Transport	X	X	X
Oligopeptide transport system permease protein OppB (TC 3.A.1.5.1)	Membrane Transport	X	X	X
Oligopeptide transport system permease protein OppC (TC 3.A.1.5.1)	Membrane Transport	X	X	X
Short chain fatty acids transporter	Fatty acids, Lipids and Isoprenoids		X	X
CRISPR-associated helicase Cas3	DNA Metabolism	X		X
CRISPR-associated protein, Cas5e family	DNA Metabolism	X		X
CRISPR-associated protein, Cse1 family	DNA Metabolism	X		X
CRISPR-associated protein, Cse2 family	DNA Metabolism	X		X
CRISPR-associated protein, Cse3 family	DNA Metabolism	X		X
CRISPR-associated protein, Cse4 family	DNA Metabolism	X		X
Methylated-DNA--protein-cysteine methyltransferase (EC 2.1.1.63)	DNA Metabolism	X	X	X
Very-short-patch mismatch repair endonuclease (G-T specific)	DNA Metabolism	X	X	X
ATP-dependent DNA helicase UvrD/PcrA, clostridial paralog	DNA Metabolism	X	X	X
Putative DNA-binding protein in cluster with Type I restriction-modification system	DNA Metabolism	X
8-amino-7-oxononanoate synthase (EC 2.3.1.47)	Cofactors, Vitamins, Prosthetic Groups, Pigments	X	X	X
Pimeloyl-CoA synthase (EC 6.2.1.14)	Cofactors, Vitamins, Prosthetic Groups, Pigments	X	X	X
ATPase component BioM of energizing module of biotin ECF transporter	Cofactors, Vitamins, Prosthetic Groups, Pigments	X	X	X
FIG016608: hypothetical protein in biotin operon	Cofactors, Vitamins, Prosthetic Groups, Pigments	X	X	X
D-serine/D-alanine/glycine transporter	Carbohydrates	X	X	X
Hexokinase (EC 2.7.1.1)	Carbohydrates	X	X	X
2-isopropylmalate synthase (EC 2.3.3.13)	Amino Acids and Derivatives	X	X	X
3-isopropylmalate dehydratase large subunit (EC 4.2.1.33)	Amino Acids and Derivatives	X	X	X
3-isopropylmalate dehydratase small subunit (EC 4.2.1.33)	Amino Acids and Derivatives	X	X	X
3-isopropylmalate dehydrogenase (EC 1.1.1.85)	Amino Acids and Derivatives	X	X	X
Prephenate and/or arogenate dehydrogenase (unknown specificity) (EC 1.3.1.12) (EC 1.3.1.43)	Amino Acids and Derivatives	X	X	X
Prephenate dehydratase (EC 4.2.1.51)	Amino Acids and Derivatives	X	X	X
Anthranilate phosphoribosyltransferase (EC 2.4.2.18)	Amino Acids and Derivatives	X	X	X
Indole-3-glycerol phosphate synthase (EC 4.1.1.48)	Amino Acids and Derivatives	X	X	X
Tryptophan synthase alpha chain (EC 4.2.1.20)	Amino Acids and Derivatives	X	X	X
Tryptophan synthase beta chain (EC 4.2.1.20)	Amino Acids and Derivatives	X	X	X
Methionine transporter MetT	Amino Acids and Derivatives	X	X	X
Phosphoribosylanthranilate isomerase (EC 5.3.1.24)	Amino Acids and Derivatives	X	X	X
MP2 only
Tetracycline resistance protein TetO	Virulence, Disease and Defense				X
L-aspartate oxidase (EC 1.4.3.16)	Virulence, Disease and Defense					X	X
Quinolinate phosphoribosyltransferase [decarboxylating] (EC 2.4.2.19)	Virulence, Disease and Defense					X	X
Quinolinate synthetase (EC 2.5.1.72)	Virulence, Disease and Defense,					X	X
Substrate-specific component QueT (COG4708) of predicted quenosine-regulated ECF transporter	RNA Metabolism				X	X	X
Prophage Clp protease-like protein	Regulation & Cell Signaling					X
Phage major capsid protein	Phages, Prophages, Transposable elements, Plasmids					X	X
Phage terminase, small subunit	Phages, Prophages, Transposable elements, Plasmids				X
DNA helicase, phage-associated	Phages, Prophages, Transposable elements, Plasmids				X	X	X
Phage replication initiation protein	Phages, Prophages, Transposable elements, Plasmids					X	X
Adenosine deaminase (EC 3.5.4.4)	Nucelosides & Nucleotides				X	X	X
Serine acetyltransferase (EC 2.3.1.30)	Miscellaneous, Amino Acids and Derivatives				X	X	X
Adenosylcobinamide-phosphate guanylyltransferase (EC 2.7.7.62)	Cofactors, Vitamins, Prosthetic Groups, Pigments				X	X	X
Cobalt-precorrin-6 synthase, anaerobic	Cofactors, Vitamins, Prosthetic Groups, Pigments				X	X	X
Cysteine synthase (EC 2.5.1.47)	Amino Acids and Derivatives				X	X	X
Variable between phylotypes
Tetracycline resistance protein TetM	Virulence, Disease and Defense		X	X		X	X
Phosphate ABC transporter, periplasmic phosphate-binding protein PstS (TC 3.A.1.7.1)	Phosphorus metabolism	X	X	X	X		X
Phosphate regulon sensor protein PhoR (SphS) (EC 2.7.13.3)	Phosphorus metabolism	X	X	X	X		X
Phosphate transport system permease protein PstA (TC 3.A.1.7.1)	Phosphorus metabolism	X	X	X	X		X
Phosphate transport system permease protein PstC (TC 3.A.1.7.1)	Phosphorus metabolism	X	X	X	X		X
Phosphate transport system regulatory protein PhoU	Phosphorus metabolism	X	X	X	X		X
Ferric siderophore transport system, periplasmic binding protein TonB	Iron Acquisition & Metabolism	X			X	X	X
Haemin uptake system outer membrane receptor	Iron Acquisition & Metabolism	X			X	X	X
CRISPR-associated protein, Csn1 family	DNA Metabolism			X	X
CRISPR-associated protein, Csn2 family	DNA Metabolism			X	X
DNA-cytosine-methyltransferase	DNA Metabolism	X	X	X		X	X
Type 1 restriction-modification system, DNA methyltransferase subunit M (EC 2.1.1.72)	DNA Metabolism	X	X	X			X
Succinate dehydrogenase iron-sulfur protein (EC 1.3.99.1)	Cofactors, Vitamins, Prosthetic Groups, Pigments	X		X	X	X	X
Indolepyruvate oxidoreductase subunit lorB (EC 1.2.7.8)	Amino Acids and Derivatives	X	X	X	X	X
Indolepyruvate oxidoreductase subunit lorA (EC 1.2.7.8)	Amino Acids and Derivatives	X	X	X	X	X
