## Supplementary Table 7 for "Unique roles of vaginal *Megasphaera* phylotypes in reproductive health"

### Sheet: vertical
	Overall Cohort N=3091		Neither Megasphaera phylotype N=1901		Megasphaera phylotype 1 only N=845		Megasphaera phylotype 2 only N=163		Both Megasphaera phylotypes N=182
Ethnicity
African American	1888	0.610806	970	0.510258	615	0.727811	140	0.858896	163	0.895604
Caucasian	810	0.262051	657	0.345608	129	0.152663	15	0.0920245	9	0.0494505
Hispanic	181	0.0585571	132	0.0694371	44	0.052071	3	0.0184049	2	0.010989
Asian	49	0.0158525	45	0.0236718	4	0.00473373	0	0	0	0
American Indian	13	0.00420576	5	0.00263019	6	0.00710059	0	0	2	0.010989
Native Hawaiian	4	0.00129408	3	0.00157812	1	0.00118343	0	0	0	0
More than One	60	0.0194112	35	0.0184114	21	0.0248521	2	0.0122699	2	0.010989
Other	51	0.0164995	31	0.0163072	16	0.0189349	3	0.0184049	1	0.00549451
NA	35	0.0113232	23	0.0120989	9	0.0106509	0	0	3	0.0164835
Yearly Income
Less than $15,000	1212	0.392106	620	0.326144	383	0.453254	93	0.570552	116	0.637363
$15,000-$19,999	324	0.10482	174	0.0915308	107	0.126627	21	0.128834	22	0.120879
$20,000-$39,999	575	0.186024	355	0.186744	170	0.201183	27	0.165644	23	0.126374
$40,000-$59,999	281	0.0909091	208	0.109416	61	0.0721893	6	0.0368098	6	0.032967
$60,000-$79,999	171	0.0553219	142	0.0746975	25	0.0295858	2	0.0122699	2	0.010989
$80,000+	289	0.0934973	252	0.132562	33	0.0390533	3	0.0184049	1	0.00549451
NA	239	0.0773213	150	0.0789058	66	0.0781065	11	0.0674847	12	0.0659341
Sex of Current Partner
Male	2271	0.734714	1365	0.718043	636	0.752663	127	0.779141	143	0.785714
Female	85	0.0274992	43	0.0226197	34	0.0402367	4	0.0245399	4	0.021978
Male/Female	1	0.00032352	1	0.000526039	0	0	0	0	0	0
NA	734	0.237464	492	0.258811	175	0.207101	32	0.196319	35	0.192308
Number of Sexual Partners (Previous Month)
0	513	0.165966	354	0.186218	120	0.142012	26	0.159509	13	0.0714286
1	1912	0.61857	1154	0.607049	546	0.646154	93	0.570552	119	0.653846
2	99	0.0320285	41	0.0215676	35	0.0414201	7	0.0429448	16	0.0879121
3-5	24	0.00776448	11	0.00578643	7	0.00828402	2	0.0122699	4	0.021978
6-10	6	0.00194112	2	0.00105208	3	0.0035503	0	0	1	0.00549451
11-20	2	0.00064704	0	0	2	0.00236686	0	0	0	0
21+	1	0.00032352	1	0.000526039	0	0	0	0	0	0
NA	534	0.17276	338	0.177801	132	0.156213	35	0.214724	29	0.159341
Lifetime Number of Sexual Partners
0	4	0.00129408	3	0.00157812	1	0.00118343	0	0	0	0
1	240	0.0776448	189	0.0994214	45	0.0532544	3	0.0184049	3	0.0164835
2	230	0.0744096	158	0.0831142	61	0.0721893	8	0.0490798	3	0.0164835
3-5	951	0.307667	592	0.311415	261	0.308876	51	0.312883	47	0.258242
6-10	845	0.273374	499	0.262493	235	0.278107	45	0.276074	66	0.362637
11-20	373	0.120673	211	0.110994	109	0.128994	19	0.116564	34	0.186813
21+	245	0.0792624	117	0.0615466	82	0.0970414	26	0.159509	20	0.10989
NA	203	0.0656745	132	0.0694371	51	0.060355	11	0.0674847	9	0.0494505
Self-reported Vaginal Itching	447	0.15256	281	0.155765	114	0.142322	26	0.172185	26	0.149425
Self-reported Vaginal Odor	471	0.161412	190	0.105497	187	0.23522	44	0.293333	50	0.290698
Self-reported Vaginal Discharge	680	0.230743	313	0.172642	254	0.314746	50	0.326797	63	0.362069
Sample pH	5.09		4.88		5.38		5.58		5.41
Age	34.9		35.96		33.14		33.94		32.98

### Sheet: horizontal
	Overall Cohort N=3091	No Megasphaera phylotypes N=1901		Megasphaera phylotype 1 N=845		Megasphaera phylotype 2 N=163		Both Megasphaera phylotypes N=182
Etnnicity
African American	1888	970	0.513771	615	0.325742	140	0.0741525	163	0.0863347
Caucasian	810	657	0.811111	129	0.159259	15	0.0185185	9	0.0111111
Hispanic	181	132	0.729282	44	0.243094	3	0.0165746	2	0.0110497
Asian	49	45	0.918367	4	0.0816327	0	0	0	0
American Indian	13	5	0.384615	6	0.461538	0	0	2	0.153846
Native Hawaiian	4	3	0.75	1	0.25	0	0	0	0
More than One	60	35	0.583333	21	0.35	2	0.0333333	2	0.0333333
Other	51	31	0.607843	16	0.313725	3	0.0588235	1	0.0196078
NA	35	23	0.657143	9	0.257143	0	0	3	0.0857143
Yearly Income
Less than $15,000	1212	620	0.511551	383	0.316007	93	0.0767327	116	0.0957096
$15,000-$19,999	324	174	0.537037	107	0.330247	21	0.0648148	22	0.0679012
$20,000-$39,999	575	355	0.617391	170	0.295652	27	0.0469565	23	0.04
$40,000-$59,999	281	208	0.740214	61	0.217082	6	0.0213523	6	0.0213523
$60,000-$79,999	171	142	0.830409	25	0.146199	2	0.0116959	2	0.0116959
$80,000+	289	252	0.871972	33	0.114187	3	0.0103806	1	0.00346021
NA	239	150	0.627615	66	0.276151	11	0.0460251	12	0.0502092
Sex of Current Partner
Male	2271	1365	0.601057	636	0.280053	127	0.0559225	143	0.0629679
Female	85	43	0.505882	34	0.4	4	0.0470588	4	0.0470588
Male/Female	1	1	1	0	0	0	0	0	0
NA	734	492	0.6703	175	0.23842	32	0.0435967	35	0.0476839
Number of Sexual Partners (Previous Month)
0	513	354	0.690058	120	0.233918	26	0.0506823	13	0.0253411
1	1912	1154	0.603556	546	0.285565	93	0.0486402	119	0.0622385
2	99	41	0.414141	35	0.353535	7	0.0707071	16	0.161616
3-5	24	11	0.458333	7	0.291667	2	0.0833333	4	0.166667
6-10	6	2	0.333333	3	0.5	0	0	1	0.166667
11-20	2	0	0	2	1	0	0	0	0
21+	1	1	1	0	0	0	0	0	0
NA	534	338	0.632959	132	0.247191	35	0.0655431	29	0.0543071
Lifetime Number of Sexual Partners
0	4	3	0.75	1	0.25	0	0	0	0
1	240	189	0.7875	45	0.1875	3	0.0125	3	0.0125
2	230	158	0.686957	61	0.265217	8	0.0347826	3	0.0130435
3-5	951	592	0.622503	261	0.274448	51	0.0536278	47	0.0494217
6-10	845	499	0.590533	235	0.278107	45	0.0532544	66	0.0781065
11-20	373	211	0.565684	109	0.292225	19	0.0509383	34	0.0911528
21+	245	117	0.477551	82	0.334694	26	0.106122	20	0.0816327
NA	203	132	0.650246	51	0.251232	11	0.0541872	9	0.044335
Self-reported Vaginal Itching	447	281	0.628635	114	0.255034	26	0.0581655	26	0.0581655
Self-reported Vaginal Odor	471	190	0.403397	187	0.397028	44	0.0934183	50	0.106157
Self-reported Vaginal Discharge	680	313	0.460294	254	0.373529	50	0.0735294	63	0.0926471
Sample pH	5.09	4.88		5.38		5.58		5.41
Age	34.9	35.96		33.14		33.94		32.98
