## Supplementary Table 9 for "Unique roles of vaginal *Megasphaera* phylotypes in reproductive health"

### Sheet: Sheet1
SAMPLE_ID	PATHWAY	PATHWAY_ABUNDANCE
EP483881_K40_MV1R	UNINTEGRATED	36482.4
EP483881_K40_MV1R	PWY-7219: adenosine ribonucleotides de novo biosynthesis	184.115
EP483881_K40_MV1R	PWY-6609: adenine and adenosine salvage III	101.77
EP483881_K40_MV1R	PWY-5695: urate biosynthesis/inosine 5'-phosphate degradation	69.369
EP483881_K40_MV1R	PWY0-1296: purine ribonucleosides degradation	62.3332
EP483881_K40_MV1R	PWY-5097: L-lysine biosynthesis VI	61.568
EP483881_K40_MV1R	PWY-1269: CMP-3-deoxy-D-manno-octulosonate biosynthesis I	61.2725
EP483881_K40_MV1R	COA-PWY-1: coenzyme A biosynthesis II (mammalian)	54.9613
EP483881_K40_MV1R	PWY-6386: UDP-N-acetylmuramoyl-pentapeptide biosynthesis II (lysine-containing)	54.898
EP483881_K40_MV1R	PEPTIDOGLYCANSYN-PWY: peptidoglycan biosynthesis I (meso-diaminopimelate containing)	54.1903
EP483881_K40_MV1R	PWY-6387: UDP-N-acetylmuramoyl-pentapeptide biosynthesis I (meso-diaminopimelate containing)	53.7712
EP483881_K40_MV1R	PWY-724: superpathway of L-lysine, L-threonine and L-methionine biosynthesis II	53.7674
EP483881_K40_MV1R	THRESYN-PWY: superpathway of L-threonine biosynthesis	49.0367
EP483881_K40_MV1R	NONOXIPENT-PWY: pentose phosphate pathway (non-oxidative branch)	41.5196
EP483881_K40_MV1R	CALVIN-PWY: Calvin-Benson-Bassham cycle	34.6171
EP483881_K40_MV1R	PWY-6163: chorismate biosynthesis from 3-dehydroquinate	33.6715
EP483881_K40_MV1R	ARO-PWY: chorismate biosynthesis I	31.6987
EP483881_K40_MV1R	PWY-6897: thiamin salvage II	29.9025
EP483881_K40_MV1R	PWY-7111: pyruvate fermentation to isobutanol (engineered)	28.827
EP483881_K40_MV1R	PWY-1042: glycolysis IV (plant cytosol)	28.637
EP483881_K40_MV1R	PWY-7357: thiamin formation from pyrithiamine and oxythiamine (yeast)	27.443
EP483881_K40_MV1R	PWY-7221: guanosine ribonucleotides de novo biosynthesis	26.466
EP483881_K40_MV1R	PWY-5686: UMP biosynthesis	21.9356
EP483881_K40_MV1R	PWY-6121: 5-aminoimidazole ribonucleotide biosynthesis I	16.6273
EP483881_K40_MV1R	PWY-6122: 5-aminoimidazole ribonucleotide biosynthesis II	15.3169
EP483881_K40_MV1R	PWY-6277: superpathway of 5-aminoimidazole ribonucleotide biosynthesis	15.3169
EP483881_K40_MV1R	PANTO-PWY: phosphopantothenate biosynthesis I	14.9708
EP483881_K40_MV1R	ILEUSYN-PWY: L-isoleucine biosynthesis I (from threonine)	14.1726
EP483881_K40_MV1R	VALSYN-PWY: L-valine biosynthesis	14.1726
EP483881_K40_MV1R	PWY-6700: queuosine biosynthesis	8.6824
