## Supplementary Table 10 for "Unique roles of vaginal *Megasphaera* phylotypes in reproductive health"

### Sheet: Sheet1
Organism/Name	Strain	CladeID	BioSample	BioProject	Assembly	Level	Size (Mb)	GC%	Replicons	WGS	Scaffolds	Gene	Protein	Release Date	Modify Date	FTP
Selenomonas sp. ND2010	ND2010	32146	SAMN02841186	PRJNA223458	GCA_000702005.1		2.86705	48.7	-	JNKI01	63	2704	2570	2014-06-11	2015-08-16
Selenomonas sp. F0473	F0473	22696	SAMN02463944	PRJNA64897	GCA_000315545.1		2.06754	58.4	-	AGZT01	2	1923	1837	2012-11-27	2015-08-14
Selenomonas sp. oral taxon 478	F0592	20240	SAMN03704032	PRJNA282954	GCA_001189555.1		2.28414	57.1	chromosome 1:NZ_CP012071.1/CP012071.1	-	-	2129	2035	2015-07-31	2015-08-07
Selenomonas sp. oral taxon 149 str. 67H29BP	67H29BP	20240	SAMN02299442	PRJNA50535	GCA_000146365.1		2.47112	56.7	-	AEEJ01	16	2323	2221	2010-08-23	2015-08-12
Selenomonas sp. oral taxon 138 str. F0429	F0429	20242	SAMN02436930	PRJNA80253	GCA_000318175.2		2.38453	56.8	-	AMEO01	33	2272	2146	2012-12-10	2015-08-14
Selenomonas sp. oral taxon 892 str. F0426	F0426	20242	SAMN02436726	PRJNA198895	GCA_000468035.1		2.31479	54.9	-	AWVG01	40	2168	2034	2013-09-16	2015-08-15
Selenomonas sp. AE3005	AE3005	20245	SAMN02743381	PRJNA243947	GCA_000686945.1		2.82337	49	-	JMME01	25	2647	2538	2014-05-08	2015-08-16
Selenomonas sp. FC4001	FC4001	20245	SAMN02841187	PRJNA223010	GCA_000701565.1		2.88307	49.6	-	JNJF01	22	2737	2628	2014-06-11	2015-08-16
Selenomonas sp. oral taxon 137 str. F0430	F0430	20239	SAMN00116784	PRJNA52055	GCA_000183625.2		2.47507	56.7	-	AENV01	15	2330	2140	2010-11-30	2015-08-12
Selenomonas sp. FOBRC6	FOBRC6	20242	SAMN00828780	PRJNA78575	GCA_000286455.1		2.35255	57.1	-	ALKG01	149	2270	2127	2012-08-10	2015-08-14
Selenomonas sp. FOBRC9	FOBRC9	20239	SAMN00828779	PRJNA78573	GCA_000287655.1		2.33625	57.1	-	ALJR01	49	2275	2157	2012-08-13	2015-08-14
Selenomonas sp. CM52	CM52	20238	SAMN00828796	PRJNA78585	GCA_000292955.1		2.58075	56.8	-	ALNM01	56	2410	2284	2012-08-27	2015-08-14
Veillonella sp. AS16	AS16	34957	SAMN02597445	PRJNA165949	GCA_000517785.1		1.94614	43.1	-	AZYX01	22	1758	1704	2014-01-13	2015-08-15
Veillonella sp. oral taxon 780 str. F0422	F0422	20228	SAMN00195310	PRJNA61835	GCA_000221605.2		1.73101	39.4	-	AFUJ01	75	1579	1404	2011-07-25	2015-08-20
Veillonella sp. 3_1_44	3_1_44	20231	SAMN02463830	PRJNA41975	GCA_000163715.1		2.16346	38.7	-	ADCV01	16	1939	1863	2010-03-30	2015-08-12
Veillonella sp. 6_1_27	6_1_27	20231	SAMN02463831	PRJNA41977	GCA_000163735.1		2.17442	38.7	-	ADCW01	10	1959	1888	2010-03-30	2015-08-12
Veillonella sp. HPA0037	HPA0037	20231	SAMN02596981	PRJNA169494	GCA_000411535.1		2.07161	39	-	ATCG01	3	1893	1814	2013-06-13	2015-08-14
Veillonella sp. CAG:933	-	-	SAMEA3138459	PRJNA221743	GCA_000431435.1		2.88575	42	-	CAWP01	170	2811	2777	2013-05-31	2015-01-30
Veillonella sp. oral taxon 158 str. F0412	F0412	20231	SAMN00116785	PRJNA52053	GCA_000183505.2		2.17675	38.9	-	AENU01	21	2021	1837	2010-12-02	2015-08-12
Veillonella sp. ACP1	ACP1	20231	SAMN00828793	PRJNA78581	GCA_000286635.1		2.04259	38.8	-	ALKL01	26	1905	1821	2012-08-10	2015-08-14
Veillonella sp. ICM51a	ICM51a	20231	SAMN02641570	PRJNA165917	GCA_000524355.1		2.15703	38.9	-	JAPX01	53	2004	1909	2014-01-28	2015-08-15
Megasphaera sp. BV3C16-1	BV3C16-1	23578	SAMN02436562	PRJNA89631	GCA_000478965.1		2.21443	49.8	-	AWXA01	62	2152	2025	2013-10-23	2015-08-15
Megasphaera sp. UPII 135-E	UPII 135-E	20223	SAMN00255226	PRJNA64691	GCA_000221545.2		1.65055	38.9	-	AFUG01	49	1517	1404	2011-07-25	2015-08-13
Megasphaera sp. UPII 199-6	UPII 199-6	20224	SAMN00255229	PRJNA64689	GCA_000214495.2		1.64079	46.4	-	AFIJ01	45	1507	1407	2011-05-23	2015-08-13
Megasphaera sp. NM10	NM10	20225	SAMN02470673	PRJNA192806	GCA_000417505.1		2.61528	53.2	-	APHY01	175	2559	2228	2013-07-02	2015-08-14
Megasphaera sp. BL7	BL7	20225	SAMN02470615	PRJNA183981	GCA_000417525.1		2.65648	53.2	-	APHX01	246	2579	2281	2013-07-02	2015-08-14
Acidaminococcus sp. HPA0509	HPA0509	20234	SAMN02596974	PRJNA169431	GCA_000411395.1		2.28786	49.9	-	ATBZ01	1	2136	2035	2013-06-14	2015-08-18
Acidaminococcus sp. CAG:917	-	-	SAMEA3138762	PRJNA222192	GCA_000437555.1		1.53362	42.5	-	CBJM01	28	1315	1276	2013-05-31	2015-01-30
Acidaminococcus sp. CAG:542	-	-	SAMEA3138775	PRJNA222203	GCA_000437815.1		2.04471	56.6	-	CBJX01	119	1894	1850	2013-05-31	2015-01-30
Acidaminococcus sp. D21	D21	20234	SAMN02595304	PRJNA34117	GCA_000174215.1		2.23897	50.2	-	ACGB01	79	2133	2042	2009-03-10	2015-08-12
Acidaminococcus sp. BV3L6	BV3L6	20234	SAMN00829141	PRJNA89623	GCA_000468835.1		2.17126	49.6	-	AWUR01	55	2014	1896	2013-09-19	2015-08-15
Pelosinus fermentans DSM 17108	R7	21296	SAMN01057329	PRJNA84221	GCA_000271485.1		4.93015	39.7	-	AKVN01	65	4537	4427	2012-06-20	2015-08-16
Pelosinus fermentans B4	B4	21296	SAMN01057330	PRJNA84241	GCA_000271505.1		5.04011	39.8	-	AKVJ01	76	4607	4502	2012-06-20	2015-08-16
Pelosinus fermentans A11	A11	21296	SAMN01057331	PRJNA84237	GCA_000271545.1		5.06349	39.8	-	AKVM01	134	4613	4501	2012-06-20	2015-08-16
Selenomonas ruminantium AB3002	AB3002	32140	SAMN02841170	PRJNA217197	GCA_000702545.1		3.66589	52	-	JNIO01	8	3476	3323	2014-06-11	2015-08-16
Selenomonas ruminantium subsp. lactilytica TAM6421	TAM6421	20245	-	PRJNA60235	GCA_000284095.1		3.63193	50.16	chromosome:NC_017068.1/AP012292.1	-	-	3495	3355	2012-03-29	2015-08-14
									plasmid pSRC1:NC_017078.1/AP012299.1
									plasmid pSRC2:NC_017076.1/AP012293.1
Selenomonas ruminantium subsp. ruminantium ATCC 12561	ATCC 12561	20245	SAMN02441491	PRJNA185691	GCA_000424065.1		3.38707	48.1	-	AUJE01	67	3159	3008	2013-07-10	2015-08-15
Selenomonas ruminantium AC2024	AC2024	20245	SAMN02743908	PRJNA217195	GCA_000687995.1		2.83171	49.9	-	JIAC01	1	2609	2492	2014-04-08	2015-08-16
Veillonella parvula DSM 2008	DSM 2008	20231	SAMN00002609	PRJNA21091	GCA_000024945.1		2.13214	38.6	chromosome:NC_013520.1/CP001820.1	-	-	1893	1822	2009-11-19	2015-08-17
Veillonella parvula HSIVP1	HSIVP1	20231	SAMN02471223	PRJNA196131	GCA_000448705.1		2.17799	38.7	chromosome:NZ_CM002135.1/CM002135.1	ASKE01	1	1995	1782	2013-08-19	2015-08-15
Veillonella parvula ATCC 17745	ATCC 17745	20231	SAMN00009759	PRJNA41557	GCA_000177435.1		2.16347	38.6	-	ADFU01	19	1983	1901	2009-12-30	2015-08-12
Veillonella parvula ACS-068-V-Sch12	ACS-068-V-Sch12	20231	SAMN00138208	PRJNA49441	GCA_000215025.2		2.15214	38.5	-	AEXI01	23	1955	1890	2011-05-25	2015-08-13
Dialister sp. CAG:486	-	-	SAMEA3138611	PRJNA221996	GCA_000434475.1		2.19341	52	-	CBBY01	181	1969	1927	2013-05-31	2015-01-30
Dialister sp. CAG:357	-	-	SAMEA3138644	PRJNA222145	GCA_000435155.1		1.9714	48.7	-	CBHT01	146	1843	1810	2013-05-31	2015-01-30
Dialister sp. CAG:588	-	-	SAMEA3138801	PRJNA222220	GCA_000438335.1		1.24562	35.2	-	CBKO01	70	1207	1171	2013-05-31	2015-01-30
Megasphaera elsdenii DSM 20460	DSM 20460	20225	SAMEA2272734	PRJEA70535	GCA_000283495.2		2.47472	52.8	chromosome:NC_015873.1/HE576794.1	-	1	2293	2164	2011-07-26	2015-08-14
Megasphaera elsdenii T81	T81	20225	SAMN02744015	PRJNA223459	GCA_000621885.1		2.50462	52.8	-	JHXC01	36	2366	2237	2014-04-08	2015-08-16
Megasphaera elsdenii	24-50	20225	SAMN02999437	PRJNA246277	GCA_000763195.1		2.41227	53.2	-	JRPS01	35	2183	2056	2014-10-03	2015-08-16
Veillonella atypica KON	KON	20231	SAMN02436795	PRJNA80237	GCA_000318355.2		1.99716	39	-	AMEX01	40	1870	1796	2012-12-10	2015-08-14
Veillonella atypica ACS-049-V-Sch6	ACS-049-V-Sch6	20231	SAMN00100757	PRJNA51075	GCA_000179735.1		2.05387	39	-	AEDR01	63	1877	1806	2010-08-10	2015-08-12
Veillonella atypica ACS-134-V-Col7a	ACS-134-V-Col7a	20231	SAMN00100747	PRJNA51079	GCA_000179755.1		2.15191	39	-	AEDS01	70	1936	1866	2010-08-10	2015-08-12
Veillonella montpellierensis DSM 17217	DSM 17217	23583	SAMN02440645	PRJNA195824	GCA_000426745.1		1.87091	37	-	AUFY01	40	1623	1514	2013-07-10	2015-08-15
Veillonella montpellierensis DNF00314	DNF00314	23583	SAMN02850965	PRJNA219664	GCA_000759285.1		1.97684	37.1	-	JRNT01	72	1710	1611	2014-09-26	2015-08-17
Selenomonas bovis DSM 23594	DSM 23594	21841	SAMN02440984	PRJNA182438	GCA_000381005.1		2.68876	59.1	-	ARLB01	75	2542	2396	2013-04-23	2015-08-14
Selenomonas bovis 8-14-1	2001-08-14	21841	SAMN02841180	PRJNA223439	GCA_000701885.1		2.61586	59.5	-	JNKB01	115	2389	2264	2014-06-11	2015-08-17
Pelosinus sp. UFO1	UFO1	32498	SAMN02872985	PRJNA253596	GCA_000725345.1		5.11541	38.7	chromosome:NZ_CP008852.1/CP008852.1	-	-	4781	4580	2014-07-14	2015-08-16
Pelosinus sp. HCF1	HCF1	21296	SAMN02470229	PRJNA175909	GCA_000317005.1		4.97102	39.8	-	AMZI01	208	4577	4442	2012-12-05	2015-08-15
Phascolarctobacterium sp. CAG:266	-	23646	SAMEA2272541	PRJEB798	GCA_000436095.1		1.82032	45.6	-	CBDN01	77	1822	1778	2013-05-31	2015-01-30
Phascolarctobacterium sp. CAG:207	-	23647	SAMEA2272658	PRJEB757	GCA_000436295.1		2.37128	43.5	-	CBDS01	62	2277	2229	2013-05-31	2015-01-30
Acidaminococcus intestini RyC-MR95	RyC-MR95	20234	SAMN02603738	PRJNA32215	GCA_000230275.1		2.48777	50	chromosome:NC_016077.1/CP003058.1	-	-	2400	2304	2011-10-07	2015-08-18
Acidaminococcus intestini DSM 21505	DSM 21505	20234	SAMN02441487	PRJNA188796	GCA_000425045.1		2.28247	50	-	AULA01	55	2217	2081	2013-07-10	2015-08-15
Dialister micraerophilus DSM 19965	DSM 19965	20220	SAMN00260258	PRJNA53029	GCA_000194985.1		1.28184	35.6	-	AFBB01	7	1223	1147	2011-04-04	2015-08-12
Dialister microaerophilus UPII 345-E	UPII 345-E	20220	SAMN00116779	PRJNA59521	GCA_000183445.2		1.39583	35.7	-	AENT01	32	1334	1268	2010-12-01	2015-08-19
Phascolarctobacterium succinatutens YIT 12067	YIT 12067	20232	SAMN00189153	PRJNA48505	GCA_000188175.1		2.12195	47.6	-	AEVN01	96	2026	1937	2011-02-07	2015-08-12
Phascolarctobacterium succinatutens CAG:287	-	20232	SAMEA2272651	PRJEB811	GCA_000434895.1		2.39518	46.7	-	CBGL01	96	2262	2225	2013-05-31	2015-01-30
Selenomonas artemidis DSM 19719	DSM 19719	20239	SAMN02440643	PRJNA195808	GCA_000426665.1		2.3506	56.8	-	AUFU01	35	2251	2128	2013-07-10	2015-08-15
Selenomonas artemidis F0399	F0399	20239	SAMN00189154	PRJNA47277	GCA_000187125.1		2.21031	57.2	-	AECV01	34	2066	1985	2011-01-27	2015-08-13
Megamonas hypermegale DSM 1672	DSM 1672	20237	SAMN02441496	PRJNA185642	GCA_000423385.1		2.15737	33.7	-	AUHW01	56	2100	1975	2013-07-10	2015-08-15
Megamonas hypermegale ART12/1	ART12/1	20237	SAMEA3138358	PRJNA39163	GCA_000209975.1 misassembled		2.20994	32.2	chromosome:FP929048.1	-	1	2173	2118	2010-03-25	2015-02-27
Selenomonas noxia ATCC 43541	ATCC 43541	22025	SAMN00138948	PRJNA34641	GCA_000160555.1		2.05499	55.8	-	ACKT01	21	1975	1872	2009-04-20	2015-08-12
Selenomonas noxia F0398	F0398	22025	SAMN02463846	PRJNA43115	GCA_000234135.1		2.1134	55.7	-	ADGH01	13	2028	1925	2011-11-02	2015-08-13
Veillonella dispar ATCC 17748	ATCC 17748	20231	SAMN00008863	PRJNA30491	GCA_000160015.1		2.11877	38.9	-	ACIK02	3	1979	1901	2009-03-17	2015-08-12
Veillonella dispar DORA_11	-	20231	SAMN02316559	PRJNA232169	GCA_000508585.1		2.43261	38.5	-	AZMJ01	605	2680	2680	2013-12-16	2013-12-16
Veillonella seminalis ACS-216-V-Col6b		41690		PRJNA52119	GCA_000315505.1	scaffold	2.32413	41.8			4	2129	2016
Mitsuokella jalaludinii DSM 13811	DSM 13811	20246	SAMN02841192	PRJNA223472	GCA_000702905.1		2.41256	58.1	-	JNKR01	66	2234	2089	2014-06-11	2015-08-16
Negativicoccus succinicivorans DORA_17_25_Q612_NSC00338		23947		PRJNA232162, PRJNA221491	GCA_000508525.1	Contig	1.50545	48.2			356	1679	1679
Anaerovibrio sp.		22975		PRJNA224116, PRJNA223479	GCA_000622005.1	Scaffold	2.78075	44.9			40	2626	2498
Veillonella magna DSM 19857		17930		PRJNA224116, PRJNA185243	GCA_000428745.1	scaffold	2.20331	44.6			34	2008	1890
Mitsuokella sp. oral taxon 131 str. W9106		17613		PRJNA198888	GCA_000469545.1	Scaffold	2.31336	56.6			25	2147	2045
Anaeroarcus burkinensis DSM 6283		16554		PRJNA224116, PRJNA188816	GCA_000430605.1	scaffold	3.33846	49			20	3156	3047
Anaerovibrio lipolyticus LB2005	LB2005	25288	SAMN02744001	PRJNA223047	GCA_000621545.1		2.68273	43.3	-	JHYA01	31	2518	2399	2014-04-08	2015-08-16
Anaerovibrio lipolyticus	5S	25288	SAMN03142498	PRJNA187036	GCA_000803025.1		2.82853	43.3	-	JSCE01	269	2766	2516	2014-12-17	2015-08-17
Sporomusa ovata DSM 2662	DSM 2662	23651	SAMN02469826	PRJNA205246	GCA_000445445.1		5.38367	43.3	-	ASXP01	8	5096	4800	2013-08-13	2015-08-15
Sporomusa ovata DSM 2662	DSM 2662	23651	SAMN02441157	PRJNA185663	GCA_000423685.1		5.22197	43.3	-	AUIL01	108	4994	4703	2013-07-10	2015-08-15
Propionispira raffinosivorans DSM 20765		15612		PRJNA182445	GCA_000381065.1	scaffold	4.13438	38.1			60	3917	3745
Megamonas rupellensis DSM 19944		15590		PRJNA182392	GCA_000378365.1	scaffold	2.33005	31.3			70	2260	2115
Anaeromusa acidaminophila DSM 3853		15062		PRJNA174977	GCA_000374545.1	scaffold	3.47581	48.8			61	3320	3183
Succinispira mobilis DSM 6222		13047		PRJNA88129	GCA_000384135.1	scaffold	2.08524	36.2			1	1956	1877
Anaeroglobus geminatus F0357		12573		PRJNA50397	GCA_000239275.1	scaffold	1.79885	49			57	1811	1481
Acetonema longum DSM 6540		3682		PRJNA66109	GCA_000219125.2	Contig	4.32301	50.4			296	4124	3818
Centipeda periodontii DSM 2778		3179		PRJNA53025	GCA_000213975.1	scaffold	2.76126	55.8			10	2532	2408
Dialister succinatiphilus YIT 11850		2869		PRJNA46405	GCA_000242435.1	scaffold	2.49988	50.4			14	2190	2087
Megamonas funiformis YIT 11815		2863		PRJNA46421	GCA_000245775.1	scaffold	2.56251	31.6			13	2512	2393
Megasphaera genomosp. type_1		2560		PRJNA42553	GCA_000177555.1	Contig	1.7262	46.1			34	1601	1506
Selenomonas infelix ATCC 43532		2398		PRJNA40695	GCA_000234095.1	scaffold	2.41363	56			30	2255	2148
Megasphaera micronuciformis F0359		2214		PRJNA43125	GCA_000165735.1	scaffold	1.76553	45.4			38	1759	1666
Selenomonas flueggei ATCC 43531		2116		PRJNA37273	GCA_000160695.1	scaffold	2.16606	55.9			9	2076	1973
Selenomonas sputigena ATCC 35185	ATCC 35185	20238	SAMN00713607	PRJNA51247	GCA_000208405.1		2.56836	57.1	chromosome:NC_015437.1/CP002637.1	-	-	2339	2254	2011-04-21	2015-07-30
Selenomonas sputigena ATCC 35185	ATCC 35185	20238	SAMN00008859	PRJNA30489	GCA_000160495.1		2.55945	57.1	-	ACKP02	6	2335	2230	2009-04-24	2015-08-12
Mitsuokella multacida DSM 20544		2044		PRJNA28653	GCA_000155955.1	scaffold	2.57706	58			6	2388	2248
Dialister invisus DSM 15470		1948		PRJNA33143	GCA_000160055.1	scaffold	1.89596	45.5			1	1823	1741
Acidaminococcus fermentans DSM 20731		1899		PRJNA33685	GCA_000025305.1	Complete	2.32977	55.8	NC_013740.1/CP001859.1		1	2139	2023
Thermosinus carboxydivorans Nor1 ctg55		1462		PRJNA17587	GCA_000169155.1	Contig	2.88977	51.5			49	2885	2639
Megasphaera massiliensis NP3		40070		PRJNA224116, PRJEB645	GCA_000455225.1	scaffold	2.73749	50.2			28	2556	2362
Acidaminococcus intestini CAG:325		18050		PRJNA222060, PRJEB834	GCA_000431295.1	scaffold	2.16158	50.1			81		2046
Megasphaera elsdenii CAG:570		18024		PRJNA222210, PRJEB939	GCA_000437935.1	scaffold	2.17805	52.9			183		2033
Megamonas funiformis CAG:377		18003		PRJNA222061, PRJEB856	GCA_000431395.1	scaffold	2.00662	31.8			125		1880
Dialister invisus CAG:218		17962		PRJNA221950, PRJEB764	GCA_000433275.1	scaffold	1.77358	45.3			45		1693
